# Transcriptional remodeling by OTX2 directs specification and patterning of mammalian definitive endoderm

**DOI:** 10.1101/2024.05.30.596630

**Authors:** LS Ee, D Medina-Cano, CM Uyehara, C Schwarz, E Goetzler, E Salataj, A Polyzos, S Madhuranath, T Evans, AK Hadjantonakis, E Apostolou, T Vierbuchen, M Stadtfeld

## Abstract

- Mouse and human pluripotent cells with multipurpose degron alleles establish versatile platforms to dissect cell type-specific functions of the pleiotropic transcription factor OTX2
- OTX2 controls molecular programs required for anterior-posterior patterning of the developing gut
- OTX2 establishes and maintains chromatin accessibility at distinct distal gene regulatory elements in definitive endoderm
- OTX2 functions as a patterning factor across different germ layers and species

The molecular mechanisms that drive essential developmental patterning events in the mammalian embryo remain poorly understood. To generate a conceptual framework for gene regulatory processes during germ layer specification, we analyzed transcription factor (TF) expression kinetics around gastrulation and during in vitro differentiation. This approach identified Otx2 as a candidate regulator of definitive endoderm (DE), the precursor of all gut-derived tissues. Analysis of multipurpose degron alleles in gastruloid and directed differentiation models revealed that loss of OTX2 before or after DE specification alters the expression of core components and targets of specific cellular signaling pathways, perturbs adhesion and migration programs as well as de-represses regulators of other lineages, resulting in impaired foregut specification. Key targets of OTX2 are conserved in human DE. Mechanistically, OTX2 is required to establish chromatin accessibility at candidate enhancers, which regulate genes critical to establishing an anterior cell identity in the developing gut. Our results provide a working model for the progressive establishment of spatiotemporal cell identity by developmental TFs across germ layers and species, which may facilitate the generation of gut cell types for regenerative medicine applications.
