## Supplemental Table 5 for "Transcriptional remodeling by OTX2 directs specification and patterning of mammalian definitive endoderm"

### Sheet: all oligos
Name	Sequence	Description
CRISPR-Cas9 sgRNA oligos
OTX2 gRNA F	5'Phos-CACCGGACGTCCTCATGGAAATTCC	Single guide RNA targeting mouse Otx2 c-term to insert into pX330
OTX2 gRNA R	5'Phos-AAACGGAATTTCCATGAGGACGTCC	Single guide RNA targeting mouse Otx2 c-term to insert into pX330
guideOTX2_1_FWD_330	caccGTACAGGTCTTCACAAAACC	Single guide RNA targeting human OTX2 c-term to insert into pX330
guideOTX2_1_REV_330	aaacGGTTTTGTGAAGACCTGTAC	Single guide RNA targeting human OTX2 c-term to insert into pX330
Gibson assembly of HDR template oligos
Otx hom1 PCR F	TCCGCATAAGGTGGACTTTCCCAC	PCR mouse Otx2 c-term homology arms for HDR
Otx hom1 PCR R	CAAAACTTGGAATTTCCATGAGGACG	PCR mouse Otx2 c-term homology arms for HDR
Otx hom2 PCR F	TGAAGACCTGTAGAAGCTATTTTTGTGGG	PCR mouse Otx2 c-term homology arms for HDR
Otx hom2 PCR R	GGTGGAGTTCAAGGTTGCATACAAT	PCR mouse Otx2 c-term homology arms for HDR
Otx GA 1 F	CTCTAGAACTAGTGGATCCCCCGGGCTGCAGGAATTCGATTCCGCATAAGGTGGACTTTCCC	Insert mouse OTX2-FKBP-2xHA-P2A-NLS-EGFP into pBluescript by Gibson assembly
Otx GA 6 R	CGGGCCCCCCCTCGAGGTCGACGGTATCGATAAGCTTGATGGTGGAGTTCAAGGTTGCATACAATAAC	Insert mouse OTX2-FKBP-2xHA-P2A-NLS-EGFP into pBluescript by Gibson assembly
Otx2 GA7 R	ccgcccgagccaccgccacccaaaacTtggaatttccatgaggacgt	Insert mouse OTX2-FKBP-2xHA-P2A-NLS-EGFP into pBluescript by Gibson assembly
Otx2 GA8 F	gtcctcatggaaattccaAgttttgggtggcggtggctcg	Insert mouse OTX2-FKBP-2xHA-P2A-NLS-EGFP into pBluescript by Gibson assembly
Otx2 GA9 R	aaaaatagcttctacaggtcttcaCTTGTACAGCTCATCCATGCCGAGAG	Insert mouse OTX2-FKBP-2xHA-P2A-NLS-EGFP into pBluescript by Gibson assembly
Otx2 GA10 F	GCATGGATGAGCTGTACAAGtgaagacctgtagaagctatttttgtgggtga	Insert mouse OTX2-FKBP-2xHA-P2A-NLS-EGFP into pBluescript by Gibson assembly
TOPO_hOTX2_FWD1	CCAACAACAGCAACAACAGC	PCR human OTX2 c-term homology arms for HDR
TOPO_hOTX2_REV1	GAGGTGGAGTTCAAGGTTGC	PCR human OTX2 c-term homology arms for HDR
gib_Vector_FWD_hOTX2	AGACCTGTAGAACCTCTTTTTGTGGG	Insert human OTX2-FKBP-2xHA-P2A-NLS-EGFP by Gibson assembly
gib_Vector_REV_hOTX2	CAAAACCTGGAATTTCCACGAGGATG	Insert human OTX2-FKBP-2xHA-P2A-NLS-EGFP by Gibson assembly
gib_Frag_FWD_hOTX2	CATCCTCGTGGAAATTCCAGGTTTTGggtggcggtggctcg	Insert human OTX2-FKBP-2xHA-P2A-NLS-EGFP by Gibson assembly
gib_Frag_REV_hOTX2	CCCACAAAAAGAGGTTCTACAGGTCTtcaCTTGTACAGCTCATCCATGCC	Insert human OTX2-FKBP-2xHA-P2A-NLS-EGFP by Gibson assembly
Genotyping oligos
Otx2' PCR F	agtccccagcttctctttcc	Mouse PCR primer to amplify OTX2-FKBP-2xHA-P2A-NLS-EGFP for genotyping
Otx2' PCR R	aaaacaccggatcacctctg	Mouse PCR primer to amplify OTX2-FKBP-2xHA-P2A-NLS-EGFP for genotyping
hOTX2 genoFWD_1	GGCAGGGGAAATTGTGTGTT	Human PCR primer to amplify OTX2-FKBP-2xHA-P2A-NLS-EGFP for genotyping
hOTX2 genoREV_1	TCGTAAAGTTTCAGTGCAGCT	Human PCR primer to amplify OTX2-FKBP-2xHA-P2A-NLS-EGFP for genotyping
Mouse RT-qPCR primers
Lgr5 F	AGAGCCTGATACCATCTGCAAAC
Lgr5 R	TGAAGGTCGTCCACACTGTTGC
Dkk1 F	ATCTGTCTGGCTTGCCGAAAGC
Dkk1 R	GAGGAAAATGGCTGTGGTCAGAG
Bmp4 F	GCCGAGCCAACACTGTGAGGA
Bmp4 R	GATGCTGCTGAGGTTGAAGAGG
Hesx1 F	TTTCAGCCTCCGAAACACGCTC
Hesx1 R	TGCCAGGGTAGCAGTTCACTCT
Mixl1 F	GTCTTCCGACAGACCATGTACC
Mixl1 R	GGCTGAAATGACTTCCCACTCTG
Tfap2c F	GCGGAAGAGTATGTTGTTGGCTG
Tfap2c R	GTATGTTCGGCTCCAAGACCTG
Sema3a F	GACATCTATGGCAAAGCCTGTGC
Sema3a R	GTGAGTCAGTGGGTCTCCATTC
Sema6d F	CTCTGAAGCTGGCGTGGTACTT
Sema6d R	TGAGACCACCTTTCTGTCCTCC
Ccnd1 F	GCAGAAGGAGATTGTGCCATCC
Ccnd1 R	AGGAAGCGGTCCAGGTAGTTCA
Cdh2 F	CCTCCAGAGTTTACTGCCATGAC
Cdh2 R	CCACCACTGATTCTGTATGCCG
Porcn F	GGCTATCTTCCACCTGTCCTAC
Porcn R	AGCTCTGACCACTTGTGGACAG
Prdm6 F	CGTAGTGAGGAACACGCAGCAT
Prdm6 R	CACAGTGCCTTGCACATCGGAT
Fgf10 F	ATCACCTCCAAGGAGATGTCCG
Fgf10 R	CGGCAACAACTCCGATTTCCAC
Shisa2 F	TGCGACAACGACCGCCAGCAG
Shisa2 R	TGAAGGCAACGAACACTGAGCC
Human RT-qPCR primers
hLGR5_FWD	CCTGCTTGACTTTGAGGAAGACC
hLGR_REV	CCAGCCATCAAGCAGGTGTTCA
hPORCN_FWD	TGGATGACACCACAGAGGAGCA
hPORCN_REV	CCTCAGCCTATGAGACGGTAGA
hDKK1_FWD	GGTATTCCAGAAGAACCACCTTG
hDKK1_REV	CTTGGACCAGAAGTGTCTAGCAC
hSHISA2_FWD	GGCTGCGACAATGACCGCCAG
hSHISA2_REV	GATAAAGGCGACAAACACGGAGC
hHESX1_FWD	GAGTAAACTGCTATCCTGGTATCG
hHESX1_REV	GGACCTTTTCAGTTTTGCACGCC
hSOX17_FWD	ACGCTTTCATGGTGTGGGCTAAG
hSOX17_REV	GTCAGCGCCTTCCACGACTTG
hMIXL1_FWD	CCCGACATCCACTTGCGCGAG
hMIXL1_REV	GGAAGGATTTCCCACTCTGACG
hTFAP2C_FWD	CACCTGTTGCTGCACGATCAGA
hTFAP2C_REV	AGGAGCGACAATCTTCCAGGGA
hPRDM6_FWD	GTGAGGAACACGCAGCATCTCT
hPRDM6_REV	TTCTCCGCAGTGCCTTGCACAT
hFGF10_FWD	TGAGAAGAACGGGAAGGTCAGC
hFGF10_REV	TGGCTTTGACGGCAACAACTCC
hBMP4_FWD	CTGGTCTTGAGTATCCTGAGCG
hBMP4_REV	TCACCTCGTTCTCAGGGATGCT
